# A Compound Enhancing Lysosomal Function Reduces Tau Pathology, Microglial Reactivity and Rescues Working Memory in 3xTg AD Mice

**DOI:** 10.1101/2025.11.09.687389

**Authors:** Zachary Mayeri, Georgia Woods, Anand Rane, Alex Kifle, Manish Chamoli, Shikha Shukla, Chaska C. Walton, Julie K. Andersen

## Abstract

**Background:** Recent advancements in Alzheimer’s disease (AD) therapeutics have validated the use of amyloid beta (Aβ)-clearing antibodies, which reduce Aβ pathology but leave other disease hallmarks largely unaddressed. Since AD involves multiple pathological processes, additional strategies are needed to target complementary mechanisms. One such target is autophagy, a lysosomal mediated degradation pathway essential for cellular homeostasis that removes toxic protein aggregates and damaged organelles. This process is implicated in AD, as impaired lysosomal function promotes Aβ and tau accumulation. Our laboratory recently identified a novel natural mitophagy-inducing compound (MIC) that may serve as a therapeutic intervention for AD.

**Methods:** We evaluated the effects of MIC in aged 3xTgAD mice, a transgenic model displaying both Aβ and tau pathology. Mice received either standard diet or diet containing MIC beginning at age 4 months until 20 months on alternating weeks. Age-matched non-transgenic (NonTg) controls were included under standard and MIC-supplemented diets to assess compound effects during normal aging. Neuropathological changes were assessed using immunohistochemistry (IHC) for Aβ, phosphorylated tau (pTau), and microglial reactivity. Cognitive performance was evaluated using the Morris Water Maze (MWM) to assess spatial learning and memory and the Y-maze to measure working memory.

**Results:** At 20 months of age, our neuropathological assessment showed that 3xTgAD mice fed an MIC-supplemented diet had a significant reduction in pTau accumulation and microglial reactivity, although Aβ burden remained unchanged. At 15 months, MIC diet also improved spatial learning and memory in aged NonTg controls but not in 3xTgAD mice. However, in younger 8-month-old 3xTgAD mice, MIC restored working memory performance to NonTg levels, indicating an age-dependent therapeutic response.

**Conclusion:** MIC emerges as a potential modulator of tau pathology and neuroinflammation. As a naturally derived compound, MIC offers potential for combination therapy with FDA-approved Aβ-clearing antibodies, enabling a multimodal approach to AD treatment that addresses amyloid, tau, and microglia-related pathology.
