## Supplemental Tables for "A Compound Enhancing Lysosomal Function Reduces Tau Pathology, Microglial Reactivity and Rescues Working Memory in 3xTg AD Mice"

### Sheet: Supplemental Table 1 (Aβ)
	Supplemental Table 1: Assumption tests and t-test for Aβ analysis.
	Variable	Min. Shapiro-Wilk	Levene's test	Extreme Outliers	t-test
a	Aβ volume (μm3) see Fig. 2b	0.272	0.946	0	t(15) = 0.171, p = 0.8664
b	Aβ Total Protein	(0.045*) 0.358	0.627	0	t(15) = 0.428,
	Log10 transformed* See Fig. 2c				p = 0.6746

### Sheet: Supplemental Table 2 (pTau)
	Supplemental Table 2: Assumption tests and t-test for pTau analysis.
	Variable	Min. Shapiro-Wilk	Levene's test	Extreme Outliers	t-test
a	pTau volume (μm3)	(0.006*) 0.253	0.427	0	t(15) = 3.333,
	Log10 transformed* See Fig. 3b				p = 0.0045
b	Perinuclear pTau fluorescence	(0.016*) 0.914	0.236	0	t(15) = 3.451,
	Log10 transformed* See Fig. 3c				p = 0.0036
c	% pTau positive nuclei see Fig. 3d	0.15	0.307	0	t(15) = 4.487,
					p = 0.0004
d	Nuclear pTau Fluorescence see Fig. 3e	0.054	0.061	0	t(15) = 2.882,
					p = 0.011

### Sheet: Supplemental Table 3 (Iba1)
	Supplemental Table 3: Assumption tests and two-way for pTau analysis.
	Variable	Min. Shapiro-Wilk	Levene's test	Extreme Outliers	Interaction Effect	Genotype Main Effect (nonTg vs 3xTg AD)	Diet Main Effect (CTRL vs MIC)	Post hoc Tukey's multiple comparisons
a	Iba1 Total Protein square root transformed* see Fig. 4b, 4c & 4d	(0.024*) 0.053	0.483	0	F(1, 24) = 3.300, p = 0.082, partial η² = 0.121	F(1, 24) = 39.152, p < 0.001, partial η² = 0.620	F(1, 24) = 4.185, p = 0.052, partial η² = 0.148	nonTg CTRL vs. nonTg MIC, p = 0.9988 nonTg MIC vs 3xTg AD MIC, p = 0.0227 nonTg CTRL vs. 3xTg AD CTRL, p < 0.0001 3xTg AD CTRL vs. 3xTg AD MIC, p = 0.0258 nonTg CTRL vs. 3xTg AD MIC p = 0.0450
b	Iba1 Average Protein Level see Fig. 4e, 4f & 4g	0.051	0.103	0	F(1, 24) = 2.412, p = 0.133, partial η² = 0.091	F(1, 24) = 30.912, p < 0.001, partial η² = 0.563	F(1, 24) = 2.569, p = 0.122, partial η² = 0.097	nonTg CTRL vs. nonTg MIC, p > 0.9999 nonTg MIC vs 3xTg AD MIC, p = 0.0447 nonTg CTRL vs. 3xTg AD CTRL, p = 0.0002 3xTg AD CTRL vs. 3xTg AD MIC, p = 0.0854 nonTg CTRL vs. 3xTg AD MIC p = 0.0644

### Sheet: Supplemental Table 4 (Y-maze)
	Supplemental Table 4: Assumption tests and two-way ANOVA for Y-maze analysis.
	Variable	Min Shapiro-Wilk	Levene's test	Extreme Outliers	Interaction Effect	Genotype Main Effect (nonTg vs 3xTg AD)	Diet Main Effect (CTRL vs MIC)	Post hoc Tukey's multiple comparisons
a	% spontaneous alternation 8 month Y-maze see Fig. 5a	0.303	0.252	0	F(1, 52) = 3.579, p = 0.064, partial η² = 0.064	F(1, 52) = 4.971, p = 0.030, partial η² = 0.087	F(1, 52) = 10.541, p = 0.002, partial η² = 0.169	nonTg CTRL vs. nonTg MIC, p = 0.7920 nonTg MIC vs 3xTg AD MIC, p = 0.9954 nonTg CTRL vs. 3xTg AD CTRL, p = 0.0222 3xTg AD CTRL vs. 3xTg AD MIC, p = 0.0023 nonTg CTRL vs. 3xTg AD MIC p = 0.8828
b	# of arm entries 8 month Y-maze see Fig. 5b	0.087	0.056	0	F(1, 55) = 0.629, p = 0.431, partial η² = 0.011	F(1, 55) = 26.548, p < 0.001, partial η² = 0.326	F(1, 55) = 1.074, p = 0.305, partial η² = 0.019	nonTg CTRL vs. nonTg MIC, p = 0.9982 nonTg MIC vs 3xTg AD MIC, p = 0.0005 nonTg CTRL vs. 3xTg AD CTRL, p = 0.0177 3xTg AD CTRL vs. 3xTg AD MIC, p = 0.5637 nonTg CTRL vs. 3xTg AD MIC p = 0.0004
c	% spontaneous alternation 15 month Y-maze see Fig. 5c	0.287	0.775	0	F(1, 40) = 0.152, p = 0.698, partial η² = 0.004	F(1, 40) = 2.116, p = 0.154, partial η² = 0.050	F(1, 40) = 0.278, p = 0.601, partial η² = 0.007	nonTg CTRL vs. nonTg MIC, p = 0.9996 nonTg MIC vs 3xTg AD MIC, p = 0.8555 nonTg CTRL vs. 3xTg AD CTRL, p = 0.6060 3xTg AD CTRL vs. 3xTg AD MIC, p = 0.9298 nonTg CTRL vs. 3xTg AD MIC p = 0.9035
d	# of arm entries 15 month Y-maze square root transformed* see Fig. 5d	0.263	(0.014*) 0.614	0	F(1, 50) = 0.801, p = 0.375, partial η² = 0.016	F(1, 50) = 46.216, p < 0.001, partial η² = 0.480	F(1, 50) = 0.080, p = 0.778, partial η² = 0.002	nonTg CTRL vs. nonTg MIC, p = 0.8722 nonTg MIC vs 3xTg AD MIC, p = 0.0008 nonTg CTRL vs. 3xTg AD CTRL, p < 0.0001 3xTg AD CTRL vs. 3xTg AD MIC, p = 0.9341 nonTg CTRL vs. 3xTg AD MIC p < 0.0001

### Sheet: Supplemental Table 5 (OF)
	Supplemental Table 5: Assumption tests and two-way ANOVA for Open Field analysis.
	Variable	Min Shapiro-Wilk	Levene's test	Extreme Outliers	Interaction Effect	Genotype Main Effect (nonTg vs 3xTg AD)	Diet Main Effect (CTRL vs MIC)	Post hoc Tukey's multiple comparisons
a	Total Distance (cm) 8 month Open Field see Supp. Fig. 6a	0.16	0.149	0	F(1, 55) = 0.414, p = 0.522, partial η² = 0.007	F(1, 55) = 11.615, p = 0.001, partial η² = 0.174	F(1, 55) = 0.002, p = 0.962, partial η² < 0.001	nonTg CTRL vs. nonTg MIC, p = 0.9753 nonTg MIC vs 3xTg AD MIC, p = 0.2110 nonTg CTRL vs. 3xTg AD CTRL, p = 0.0311 3xTg AD CTRL vs. 3xTg AD MIC, p = 0.9602 nonTg CTRL vs. 3xTg AD MIC p = 0.0981
b	Total Distance (cm) 15 month Open Field see Supp. Fig. 6c	0.287	0.181	0	F(1, 51) = 0.137, p = 0.713, partial η² = 0.003	F(1, 51) = 43.264, p < 0.001, partial η² = 0.459	F(1, 51) = 1.844, p = 0.180, partial η² = 0.035	nonTg CTRL vs. nonTg MIC, p = 0.6229 nonTg MIC vs 3xTg AD MIC, p < 0.0001 nonTg CTRL vs. 3xTg AD CTRL, p = 0.0004 3xTg AD CTRL vs. 3xTg AD MIC, p = 0.8947 nonTg CTRL vs. 3xTg AD MIC p = 0.0033

### Sheet: Supplemental Table 6 (MWM)
	Supplemental Table 6: Assumption tests and two-way ANOVA or Kruskal-Wallis for MWM
	Variable	Min Shapiro-Wilk	Levene's test	Extreme Outliers	Interaction Effect	Genotype Main Effect (nonTg vs 3xTg AD)	Diet Main Effect (CTRL vs MIC)	Post hoc Tukey's multiple comparisons	Kruskal-Wallis & pairwise comparisons with Bonferonni correction
a	Escape Latency (s) Day 1 Kruskal-Wallis** see Fig. 6a	0.001**	0.685	0	n/a	n/a	n/a	n/a	H(3) = 2.723, p = 0.435 nonTg CTRL vs. nonTg MIC, p = 1.000 nonTg MIC vs. 3xTg AD MIC, p = 0.8222 nonTg CTRL vs. 3xTg AD CTRL, p = 1.000 3xTg AD CTRL vs. 3xTg AD MIC, p = 1.000 nonTg CTRL vs. 3xTg AD MIC, p = 1.000
	Escape Latency (s) Day 2 See Fig. 6a	0.051	0.958	0	F(1, 50) = 0.003, p = 0.954, partial η² < 0.001	F(1, 50) = 1.983, p = 0.165, partial η² = 0.038	F(1, 50) = 0.855, p = 0.360, partial η² = 0.017	nonTg CTRL vs. nonTg MIC, p = 0.9276 nonTg MIC vs 3xTg AD MIC, p = 0.7171 nonTg CTRL vs. 3xTg AD CTRL, p = 0.7849 3xTg AD CTRL vs. 3xTg AD MIC, p = 0.8986 nonTg CTRL vs. 3xTg AD MIC, p = 0.3610	-
	Escape Latency (s) Day 3 see Fig. 6a	0.07	0.529	0	F(1, 50) = 0.035, p = 0.852, partial η² = 0.001	F(1, 50) < 0.0001, p = 0.991, partial η² < 0.001	F(1, 50) = 0.003, p = 0.955, partial η² < 0.001	nonTg CTRL vs. nonTg MIC, p = 0.9981 nonTg MIC vs 3xTg AD MIC, p = 0.9989 nonTg CTRL vs. 3xTg AD CTRL, p = 0.9993 3xTg AD CTRL vs. 3xTg AD MIC, p = 0.9997 nonTg CTRL vs. 3xTg AD MIC, p > 0.9999	-
	Escape Latency (s) Day 4 see Fig. 6a	0.152	0.281	0	F(1, 50) = 2.014, p = 0.162, partial η² = 0.039	F(1, 50) = 0.003, p = 0.960, partial η² < 0.001	F(1, 50) = 0.002, p = 0.965, partial η² < 0.001	nonTg CTRL vs. nonTg MIC, p = 0.7657 nonTg MIC vs 3xTg AD MIC, p = 0.7578 nonTg CTRL vs. 3xTg AD CTRL, p = 0.7383 3xTg AD CTRL vs. 3xTg AD MIC, p = 0.7300 nonTg CTRL vs. 3xTg AD MIC, p > 0.9999	-
	Escape Latency (s) Day 5 Kruskal-Wallis** see Fig. 6a	0.001**	0.274	0	n/a	n/a	n/a	n/a	H (3) = 13.757, p = 0.003 nonTg CTRL vs. nonTg MIC, p = 0.025 nonTg MIC vs. 3xTg AD MIC, p = 0.003 nonTg CTRL vs. 3xTg AD CTRL, p = 1.000 3xTg AD CTRL vs. 3xTg AD MIC, p = 1.000 nonTg CTRL vs. 3xTg AD MIC, p = 1.000
b	% time in target quadrant Day 1 log10 transformed* see Fig. 6b	(0.003*) 0.265	0.376	0	F(1, 50) = 0.297, p = 0.588, partial η² = 0.006	F(1, 50) = 0.120, p = 0.731, partial η² = 0.002	F(1, 50) = 0.254, p = 0.617, partial η² = 0.005	nonTg CTRL vs. nonTg MIC, p = 0.8797 nonTg MIC vs 3xTg AD MIC, p = 0.9178 nonTg CTRL vs. 3xTg AD CTRL, p = 0.9990 3xTg AD CTRL vs. 3xTg AD MIC, p > 0.9999 nonTg CTRL vs. 3xTg AD MIC, p = 0.9995	-
	% time in target quadrant Day 2 square root transformed* see Fig. 6b	(0.032*) 0.262	0.757	0	F(1, 50) = 0.362, p = 0.550, partial η² = 0.007	F(1, 50) = 0.001, p = 0.971, partial η² < 0.001	F(1, 50) = 0.291, p = 0.592, partial η² = 0.006	nonTg CTRL vs. nonTg MIC, p > 0.9999 nonTg MIC vs 3xTg AD MIC, p = 0.9674 nonTg CTRL vs. 3xTg AD CTRL, p = 0.9792 3xTg AD CTRL vs. 3xTg AD MIC, p = 0.8507 nonTg CTRL vs. 3xTg AD MIC, p = 0.9769	-
	% time in target quadrant Day 3 log10 transformed* see Fig. 6b	(0.004*) 0.146	0.596	0	F(1, 50) = 0.452, p = 0.504, partial η² = 0.009	F(1, 50) = 1.134, p = 0.292, partial η² = 0.022	F(1, 50) = 0.043, p = 0.836, partial η² = 0.001	nonTg CTRL vs. nonTg MIC, p = 0.9244 nonTg MIC vs 3xTg AD MIC, p = 0.5973 nonTg CTRL vs. 3xTg AD CTRL, p = 0.9929 3xTg AD CTRL vs. 3xTg AD MIC, p = 0.9976 nonTg CTRL vs. 3xTg AD MIC, p = 0.9297	-
	% time in target quadrant Day 4 square root transformed* see Fig. 6b	(0.030*) 0.084	0.274	0	F(1, 50) = 0.203, p = 0.654, partial η² = 0.004	F(1, 50) = 0.268, p = 0.607, partial η² = 0.005	F(1, 50) = 0.050, p = 0.825, partial η² = 0.001	nonTg CTRL vs. nonTg MIC, p = 0.9985 nonTg MIC vs 3xTg AD MIC, p = 0.8975 nonTg CTRL vs. 3xTg AD CTRL, p > 0.9999 3xTg AD CTRL vs. 3xTg AD MIC, p = 0.9640 nonTg CTRL vs. 3xTg AD MIC, p = 0.9530	-
	% time in target quadrant Day 5 see Fig. 6b	0.126	0.78	0	F(1, 50) = 0.313, p = 0.579, partial η² = 0.006	F(1, 50) = 1.992, p = 0.164, partial η² = 0.038	F(1, 50) = 1.391, p = 0.244, partial η² = 0.027	nonTg CTRL vs. nonTg MIC, p = 0.9896 nonTg MIC vs 3xTg AD MIC, p = 0.9978 nonTg CTRL vs. 3xTg AD CTRL, p > 0.9999 3xTg AD CTRL vs. 3xTg AD MIC, p = 0.9989 nonTg CTRL vs. 3xTg AD MIC, p = 0.9992	-
c	% time in 35 cm2 zone centered around platform Day 1 Kruskal-Wallis** see Fig. 6c	<0.001**	0.918	0	n/a	n/a	n/a	n/a	H(3) = 2.025, p = 0.567 nonTg CTRL vs. nonTg MIC, p = 1.000 nonTg MIC vs. 3xTg AD MIC, p = 1.000 nonTg CTRL vs. 3xTg AD CTRL, p = 1.000 3xTg AD CTRL vs. 3xTg AD MIC, p = 1.000 nonTg CTRL vs. 3xTg AD MIC, p = 1.000
	% time in 35 cm2 zone centered around platform Day 2 square root transformed* see Fig. 6c	(0.012*) 0.229	0.567	0	F(1, 50) = 0.398, p = 0.531, partial η² = 0.008	F(1, 50) = 0.226, p = 0.636, partial η² = 0.005	F(1, 50) = 0.270, p = 0.606, partial η² = 0.005	nonTg CTRL vs. nonTg MIC, p > 0.9999 nonTg MIC vs 3xTg AD MIC, p = 0.9674 nonTg CTRL vs. 3xTg AD CTRL, p = 0.9792 3xTg AD CTRL vs. 3xTg AD MIC, p = 0.8507 nonTg CTRL vs. 3xTg AD MIC, p = 0.9769	-
	% time in 35 cm2 zone centered around platform Day 3 Kruskal-Wallis** see Fig. 6c	0.019**	0.258	0	n/a	n/a	n/a	n/a	H(3) = 3.706, p = 0.295 nonTg CTRL vs. nonTg MIC, p = 1.000 nonTg MIC vs. 3xTg AD MIC, p = 0.424 nonTg CTRL vs. 3xTg AD CTRL, p = 1.000 3xTg AD CTRL vs. 3xTg AD MIC, p = 1.000 nonTg CTRL vs. 3xTg AD MIC, p = 0.882
	% time in 35 cm2 zone centered around platform Day 4 Kruskal-Wallis** see Fig. 6c	0.014**	0.06	0	n/a	n/a	n/a	n/a	H(3) = 1.129, p = 0.770 nonTg CTRL vs. nonTg MIC, p = 1.000 nonTg MIC vs. 3xTg AD MIC, p = 1.000 nonTg CTRL vs. 3xTg AD CTRL, p = 1.000 3xTg AD CTRL vs. 3xTg AD MIC, p = 1.000 nonTg CTRL vs. 3xTg AD MIC, p = 1.000
	% time in 35 cm2 zone centered around platform Day 5 see Fig. 6c	0.189	0.436	0	F(1, 50) = 2.976, p = 0.091, partial η² = 0.056	F(1, 50) = 7.011, p = 0.011, partial η² = 0.123	F(1, 50) = 2.604, p = 0.113, partial η² = 0.050	nonTg CTRL vs. nonTg MIC, p = 0.0982 nonTg MIC vs 3xTg AD MIC, p = 0.0142 nonTg CTRL vs. 3xTg AD CTRL, p = 0.9187 3xTg AD CTRL vs. 3xTg AD MIC, p = 0.9998 nonTg CTRL vs. 3xTg AD MIC, p = 0.8846	-
d	Path Length (cm) Day 1 Kruskal-Wallis** see Fig. 6d	0.043**	0.889	0	n/a	n/a	n/a	n/a	H(3) = 5.783, p = 0.123 nonTg CTRL vs. nonTg MIC, p = 0.343 nonTg MIC vs. 3xTg AD MIC, p = 0.173 nonTg CTRL vs. 3xTg AD CTRL, p = 1.000 3xTg AD CTRL vs. 3xTg AD MIC, p = 1.000 nonTg CTRL vs. 3xTg AD MIC, p = 1.000
	Path Length (cm) Day 2 see Fig. 6d	0.299	0.71	0	F(1, 50) = 0.001, p = 0.981, partial η² < 0.001	F(1, 50) = 2.244, p = 0.140, partial η² = 0.043	F(1, 50) = 1.340, p = 0.252, partial η² = 0.026	nonTg CTRL vs. nonTg MIC, p = 0.8533 nonTg MIC vs 3xTg AD MIC, p = 0.6932 nonTg CTRL vs. 3xTg AD CTRL, p = 0.7365 3xTg AD CTRL vs. 3xTg AD MIC, p = 0.8373 nonTg CTRL vs. 3xTg AD MIC, p = 0.2505	-
	Path Length (cm) Day 3 see Fig. 6d	0.143	0.808	0	F(1, 50) = 0.020, p = 0.887, partial η² < 0.001	F(1, 50) = 0.010, p = 0.920, partial η² < 0.001	F(1, 50) = 0.121, p = 0.729, partial η² = 0.002	nonTg CTRL vs. nonTg MIC, p = 0.9989 nonTg MIC vs 3xTg AD MIC, p = 0.9981 nonTg CTRL vs. 3xTg AD CTRL, p > 0.9999 3xTg AD CTRL vs. 3xTg AD MIC, p = 0.9855 nonTg CTRL vs. 3xTg AD MIC, p = 0.9888	-
	Path Length (cm) Day 4 see Fig. 6d	0.052	0.094	0	F(1, 50) = 1.953, p = 0.168, partial η² = 0.038	F(1, 50) = 0.148, p = 0.702, partial η² = 0.003	F(1, 50) = 0.061, p = 0.806, partial η² = 0.001	nonTg CTRL vs. nonTg MIC, p = 0.8476 nonTg MIC vs 3xTg AD MIC, p = 0.5773 nonTg CTRL vs. 3xTg AD CTRL, p = 0.8952 3xTg AD CTRL vs. 3xTg AD MIC, p = 0.6530 nonTg CTRL vs. 3xTg AD MIC, p = 0.9701	-
	Path Length (cm) Day 5 square root transformed* see Fig. 6d	(0.005*) 0.076	0.466	0	F(1, 50) = 9.867, p = 0.003, partial η² = 0.165	F(1, 50) = 6.264, p = 0.016, partial η² = 0.111	F(1, 50) = 2.538, p = 0.117, partial η² = 0.048	nonTg CTRL vs. nonTg MIC, p = 0.0090 nonTg MIC vs 3xTg AD MIC, p = 0.0012 nonTg CTRL vs. 3xTg AD CTRL, p = 0.9568 3xTg AD CTRL vs. 3xTg AD MIC, p = 0.6785 nonTg CTRL vs. 3xTg AD MIC, p = 0.9305	-
e	# of Platform Crossings 30s Probe Trial Kruskal-Wallis** see Fig. 6e	0.036**	0.806	0	n/a	n/a	n/a	n/a	H(3) = 5.275, p = 0.1153 nonTg CTRL vs. nonTg MIC, p = 0.324 nonTg MIC vs. 3xTg AD MIC, p = 0.356 nonTg CTRL vs. 3xTg AD CTRL, p = 1.000 3xTg AD CTRL vs. 3xTg AD MIC, p = 1.000 nonTg CTRL vs. 3xTg AD MIC, p = 1.000
f	% time in 35 cm2 zone centered around platform 30s Probe Trial see Fig. 6f	0.157	0.741	0	F(1, 50) = 2.611, p = 0.112, partial η² = 0.050	F(1, 50) = 4.923, p = 0.031, partial η² = 0.045	F(1, 50) = 1.085, p = 0.303, partial η² = 0.021	nonTg CTRL vs. nonTg MIC, p = 0.2500 nonTg MIC vs 3xTg AD MIC, p = 0.0387 nonTg CTRL vs. 3xTg AD CTRL, p = 0.9750 3xTg AD CTRL vs. 3xTg AD MIC, p = 0.9771 nonTg CTRL vs. 3xTg AD MIC, p = 0.8388	-
g	Proximity 30s Probe Trial see Supp. Fig. 6a	0.169	0.987	0	F(1, 50) = 0.886, p = 0.351, partial η² = 0.135	F(1, 50) = 7.812, p = 0.007, partial η² = 0.135	F(1, 50) = 0.037, p = 0.849, partial η² = 0.001	nonTg CTRL vs. nonTg MIC, p = 0.2500 nonTg MIC vs 3xTg AD MIC, p = 0.0387 nonTg CTRL vs. 3xTg AD CTRL, p = 0.9750 3xTg AD CTRL vs. 3xTg AD MIC, p = 0.9771 nonTg CTRL vs. 3xTg AD MIC, p = 0.8388	-
h	# of Platform Crossings 60s Probe Trial Kruskal-Wallis** see Fig. 6g	0.016**	0.13	0	n/a	n/a	n/a	n/a	H(3) = 9.127 p = 0.028 nonTg CTRL vs. nonTg MIC, p = 0.350 nonTg MIC vs. 3xTg AD MIC, p = 0.131 nonTg CTRL vs. 3xTg AD CTRL, p = 1.000 3xTg AD CTRL vs. 3xTg AD MIC, p = 1.000 nonTg CTRL vs. 3xTg AD MIC, p = 1.000
i	% time spent in 35 cm2 zone centered around platform 60s Probe Trial square root transformed* see Fig. 6h	(0.011*) 0.227	0.987	0	F(1, 50) = 1.642, p = 0.206, partial η² = 0.032	F(1, 50) = 9.804, p = 0.003, partial η² = 0.164	F(1, 50) = 0.004, p = 0.951, partial η² < 0.001	nonTg CTRL vs. nonTg MIC, p = 0.8240 nonTg MIC vs 3xTg AD MIC, p = 0.0131 nonTg CTRL vs. 3xTg AD CTRL, p = 0.5771 3xTg AD CTRL vs. 3xTg AD MIC, p = 0.7782 nonTg CTRL vs. 3xTg AD MIC, p = 0.1220	-
j	Proximity 60s Probe Trial see Supp. Fig. 6b	0.328	0.95	0	F(1, 50) = 1.450, p = 0.234, partial η² = 0.028	F(1, 50) = 10.648, p = 0.002, partial η² = 0.176	F(1, 50) = 0.257, p = 0.614, partial η² = 0.005	nonTg CTRL vs. nonTg MIC, p = 0.9646 nonTg MIC vs 3xTg AD MIC, p = 0.0128 nonTg CTRL vs. 3xTg AD CTRL, p = 0.4865 3xTg AD CTRL vs. 3xTg AD MIC, p = 0.6304 nonTg CTRL vs. 3xTg AD MIC, p = 0.0502	-
